# Holobiont Urbanism: sampling urban beehives reveals cities’ metagenomes

**DOI:** 10.1101/2020.05.07.075093

**Authors:** Elizabeth Hénaff, Devora Najjar, Miguel Perez, Regina Flores, Christopher Woebken, Christopher E. Mason, Kevin Slavin

**Affiliations:** NYU Tandon School of Engineering, Brooklyn, NY; Center for Urban Science and Progress, NYU, New York; MIT Media Lab, Cambridge, Mass; Parson’s School of Design, New York, NY; Extrapolation Factory, New York, NY; Department of Physiology and Biophysics, Weill Cornell Medicine, New York, NY, USA; The HRH Prince Alwaleed Bin Talal Bin Abdulaziz Alsaud Institute for Computational Biomedicine, Weill Cornell Medicine, New York, NY, USA; The WorldQuant Initiative for Quantitative Prediction, Weill Cornell Medicine, New York, NY, USA

## Abstract

Over half of the world’s population lives in urban areas with, according to the United Nations (UN), nearly 70% expected to live in cities by 2050 (United Nations, 2019). Our cities are built by and for humans, but are also complex, adaptive biological systems involving a diversity of other living species. The majority of these species are invisible and constitute the city’s microbiome. Our design decisions for the built environment shape these invisible populations, and we interact with them on a constant basis. A growing body of evidence shows us that our health and well-being are dependent on these interactions. Indeed, multicellular organisms owe meaningful aspects of their development and phenotype to interactions with the microorganisms—bacteria or fungi—with which they live in continual exchange and symbiosis. While the processing and sequencing of samples can be high-throughput, gathering samples is still very expensive, labor intensive, and can require mobilizing large numbers of volunteers to get a snapshot of the microbial landscape of a city, such as City Sampling Day (metasub.org). Here we postulate that honeybees may be effective collaborators in the sampling process, as they daily forage within a 2-mile radius of their hive. We describe the results of a pilot study conducted with 3 rooftop beehives in Brooklyn, NY, where we evaluated the potential of various hive materials (beeswax, honey, debris, pollen, propolis) to reveal information as to the surrounding metagenomic landscape, and where we conclude that the bee debris are the richest substrate. Based on these results, we profiled 4 additional cities in this manner: Sydney, Melbourne, Venice and Tokyo. While the molecular and computational methods used here were based on DNA analysis, it is possible they could be used to monitor RNA-based viruses such as Sars-Cov-2. Here we present the results of this study, and discuss them in terms of architectural implications, as well as the potential of this method for epidemic surveillance.
