## Supplementary material for "Holobiont Urbanism: sampling urban beehives reveals cities’ metagenomes": SRA metadata

### Sheet: metadata-7372544-processed-ok.t
accession	study	object_status	bioproject_accession	biosample_accession	sample_name	library_ID	title	library_strategy	library_source	library_selection	library_layout	platform	instrument_model	design_description	filetype	filename	filename2	filename3	filename4	assembly	fasta_file
SRR11671933	SRP259669	new	PRJNA630108	SAMN14824822	AS-Bee	150727Sla_D15-6092	150727Sla_D15-6092sequence	WGS	METAGENOMIC	PCR	paired	ILLUMINA	Illumina HiSeq 2500	WGS	fastq	150727Sla_D15-6092_1_sequence.fastq.gz	150727Sla_D15-6092_2_sequence.fastq.gz
SRR11671932	SRP259669	new	PRJNA630108	SAMN14824823	AS-Bee_Debris_1	150727Sla_D15-6096	150727Sla_D15-6096sequence	WGS	METAGENOMIC	PCR	paired	ILLUMINA	Illumina HiSeq 2500	WGS	fastq	150727Sla_D15-6096_1_sequence.fastq.gz	150727Sla_D15-6096_2_sequence.fastq.gz
SRR11671921	SRP259669	new	PRJNA630108	SAMN14824824	AS-Bee_Debris_2	150727Sla_D15-6100	150727Sla_D15-6100sequence	WGS	METAGENOMIC	PCR	paired	ILLUMINA	Illumina HiSeq 2500	WGS	fastq	150727Sla_D15-6100_1_sequence.fastq.gz	150727Sla_D15-6100_2_sequence.fastq.gz
SRR11671910	SRP259669	new	PRJNA630108	SAMN14824825	AS-Honey	150727Sla_D15-6085	150727Sla_D15-6085sequence	WGS	METAGENOMIC	PCR	paired	ILLUMINA	Illumina HiSeq 2500	WGS	fastq	150727Sla_D15-6085_1_sequence.fastq.gz	150727Sla_D15-6085_2_sequence.fastq.gz
SRR11671900	SRP259669	new	PRJNA630108	SAMN14824826	AS-Inside_Hive_Swab	150727Sla_D15-6089	150727Sla_D15-6089sequence	WGS	METAGENOMIC	PCR	paired	ILLUMINA	Illumina HiSeq 2500	WGS	fastq	150727Sla_D15-6089_1_sequence.fastq.gz	150727Sla_D15-6089_2_sequence.fastq.gz
SRR11671899	SRP259669	new	PRJNA630108	SAMN14824827	CH_2-Bee	150727Sla_D15-6094	150727Sla_D15-6094sequence	WGS	METAGENOMIC	PCR	paired	ILLUMINA	Illumina HiSeq 2500	WGS	fastq	150727Sla_D15-6094_1_sequence.fastq.gz	150727Sla_D15-6094_2_sequence.fastq.gz
SRR11671898	SRP259669	new	PRJNA630108	SAMN14824828	CH_2-Bee_Debris_1	150727Sla_D15-6097	150727Sla_D15-6097sequence	WGS	METAGENOMIC	PCR	paired	ILLUMINA	Illumina HiSeq 2500	WGS	fastq	150727Sla_D15-6097_1_sequence.fastq.gz	150727Sla_D15-6097_2_sequence.fastq.gz
SRR11671897	SRP259669	new	PRJNA630108	SAMN14824829	CH_2-Bee_Debris_2	150727Sla_D15-6101	150727Sla_D15-6101sequence	WGS	METAGENOMIC	PCR	paired	ILLUMINA	Illumina HiSeq 2500	WGS	fastq	150727Sla_D15-6101_1_sequence.fastq.gz	150727Sla_D15-6101_2_sequence.fastq.gz
SRR11671896	SRP259669	new	PRJNA630108	SAMN14824830	CH_2-Honey	150727Sla_D15-6087	150727Sla_D15-6087sequence	WGS	METAGENOMIC	PCR	paired	ILLUMINA	Illumina HiSeq 2500	WGS	fastq	150727Sla_D15-6087_1_sequence.fastq.gz	150727Sla_D15-6087_2_sequence.fastq.gz
SRR11671895	SRP259669	new	PRJNA630108	SAMN14824831	CH_2-Inside_Hive_Swab	150727Sla_D15-6105	150727Sla_D15-6105sequence	WGS	METAGENOMIC	PCR	paired	ILLUMINA	Illumina HiSeq 2500	WGS	fastq	150727Sla_D15-6105_1_sequence.fastq.gz	150727Sla_D15-6105_2_sequence.fastq.gz
SRR11671931	SRP259669	new	PRJNA630108	SAMN14824832	FG-Bee	150727Sla_D15-6095	150727Sla_D15-6095sequence	WGS	METAGENOMIC	PCR	paired	ILLUMINA	Illumina HiSeq 2500	WGS	fastq	150727Sla_D15-6095_1_sequence.fastq.gz	150727Sla_D15-6095_2_sequence.fastq.gz
SRR11671930	SRP259669	new	PRJNA630108	SAMN14824833	FG-Bee_Debris	150727Sla_D15-6098	150727Sla_D15-6098sequence	WGS	METAGENOMIC	PCR	paired	ILLUMINA	Illumina HiSeq 2500	WGS	fastq	150727Sla_D15-6098_1_sequence.fastq.gz	150727Sla_D15-6098_2_sequence.fastq.gz
SRR11671929	SRP259669	new	PRJNA630108	SAMN14824834	FG-Honey	150727Sla_D15-6088	150727Sla_D15-6088sequence	WGS	METAGENOMIC	PCR	paired	ILLUMINA	Illumina HiSeq 2500	WGS	fastq	150727Sla_D15-6088_1_sequence.fastq.gz	150727Sla_D15-6088_2_sequence.fastq.gz
SRR11671928	SRP259669	new	PRJNA630108	SAMN14824835	FG-Inside_Hive_Swab	150727Sla_D15-6091	150727Sla_D15-6091sequence	WGS	METAGENOMIC	PCR	paired	ILLUMINA	Illumina HiSeq 2500	WGS	fastq	150727Sla_D15-6091_1_sequence.fastq.gz	150727Sla_D15-6091_2_sequence.fastq.gz
SRR11671927	SRP259669	new	PRJNA630108	SAMN14824836	GK_H1_S1_S12	GK_DB_H1_S1_S12	GK_DB_H1_S1_S12	WGS	METAGENOMIC	PCR	paired	ILLUMINA	Illumina HiSeq 2500	WGS	fastq	GK_DB_H1_S1_S12_L001_R1_001.fastq.gz	GK_DB_H1_S1_S12_L001_R2_001.fastq.gz
SRR11671926	SRP259669	new	PRJNA630108	SAMN14824837	GK_H1_S2_S9	GK_DB_H1_S2_S9	GK_DB_H1_S2_S9	WGS	METAGENOMIC	PCR	paired	ILLUMINA	Illumina HiSeq 2500	WGS	fastq	GK_DB_H1_S2_S9_L001_R1_001.fastq.gz	GK_DB_H1_S2_S9_L001_R2_001.fastq.gz
SRR11671925	SRP259669	new	PRJNA630108	SAMN14824838	GK_H3_S1_S10	GK_DB_H3_S1_S10	GK_DB_H3_S1_S10	WGS	METAGENOMIC	PCR	paired	ILLUMINA	Illumina HiSeq 2500	WGS	fastq	GK_DB_H3_S1_S10_L001_R1_001.fastq.gz	GK_DB_H3_S1_S10_L001_R2_001.fastq.gz
SRR11671924	SRP259669	new	PRJNA630108	SAMN14824839	GK_H3_S2_S8	GK_DB_H3_S2_S8	GK_DB_H3_S2_S8	WGS	METAGENOMIC	PCR	paired	ILLUMINA	Illumina HiSeq 2500	WGS	fastq	GK_DB_H3_S2_S8_L001_R1_001.fastq.gz	GK_DB_H3_S2_S8_L001_R2_001.fastq.gz
SRR11671923	SRP259669	new	PRJNA630108	SAMN14824840	MA_H1_S1_S22	MA_DB_H1_S1_S22	MA_DB_H1_S1_S22	WGS	METAGENOMIC	PCR	paired	ILLUMINA	Illumina HiSeq 2500	WGS	fastq	MA_DB_H1_S1_S22_L002_R1_001.fastq.gz	MA_DB_H1_S1_S22_L002_R2_001.fastq.gz
SRR11671922	SRP259669	new	PRJNA630108	SAMN14824841	MA_H1_S2_S2	MA_DB_H1_S2_S2	MA_DB_H1_S2_S2	WGS	METAGENOMIC	PCR	paired	ILLUMINA	Illumina HiSeq 2500	WGS	fastq	MA_DB_H1_S2_S2_L001_R1_001.fastq.gz	MA_DB_H1_S2_S2_L001_R2_001.fastq.gz
SRR11671920	SRP259669	new	PRJNA630108	SAMN14824842	MA_H2_S1_S21	MA_DB_H2_S1_S21	MA_DB_H2_S1_S21	WGS	METAGENOMIC	PCR	paired	ILLUMINA	Illumina HiSeq 2500	WGS	fastq	MA_DB_H2_S1_S21_L002_R1_001.fastq.gz	MA_DB_H2_S1_S21_L002_R2_001.fastq.gz
SRR11671919	SRP259669	new	PRJNA630108	SAMN14824843	MA_H2_S2_S1	MA_DB_H2_S2_S1	MA_DB_H2_S2_S1	WGS	METAGENOMIC	PCR	paired	ILLUMINA	Illumina HiSeq 2500	WGS	fastq	MA_DB_H2_S2_S1_L001_R1_001.fastq.gz	MA_DB_H2_S2_S1_L001_R2_001.fastq.gz
SRR11671918	SRP259669	new	PRJNA630108	SAMN14824844	MA_H4_S1_S19	MA_DB_H4_S1_S19	MA_DB_H4_S1_S19	WGS	METAGENOMIC	PCR	paired	ILLUMINA	Illumina HiSeq 2500	WGS	fastq	MA_DB_H4_S1_S19_L002_R1_001.fastq.gz	MA_DB_H4_S1_S19_L002_R2_001.fastq.gz
SRR11671917	SRP259669	new	PRJNA630108	SAMN14824845	MA_H4_S2_S17	MA_DB_H4_S2_S17	MA_DB_H4_S2_S17	WGS	METAGENOMIC	PCR	paired	ILLUMINA	Illumina HiSeq 2500	WGS	fastq	MA_DB_H4_S2_S17_L002_R1_001.fastq.gz	MA_DB_H4_S2_S17_L002_R2_001.fastq.gz
SRR11671916	SRP259669	new	PRJNA630108	SAMN14824846	MA_H6_S1_S3	MA_DB_H6_S1_S3	MA_DB_H6_S1_S3	WGS	METAGENOMIC	PCR	paired	ILLUMINA	Illumina HiSeq 2500	WGS	fastq	MA_DB_H6_S1_S3_L001_R1_001.fastq.gz	MA_DB_H6_S1_S3_L001_R2_001.fastq.gz
SRR11671915	SRP259669	new	PRJNA630108	SAMN14824847	MA_H6_S2_S16	MA_DB_H6_S2_S16	MA_DB_H6_S2_S16	WGS	METAGENOMIC	PCR	paired	ILLUMINA	Illumina HiSeq 2500	WGS	fastq	MA_DB_H6_S2_S16_L002_R1_001.fastq.gz	MA_DB_H6_S2_S16_L002_R2_001.fastq.gz
SRR11671914	SRP259669	new	PRJNA630108	SAMN14824848	MI_H2_S1_S14	MI_DB_H2_S1_S14	MI_DB_H2_S1_S14	WGS	METAGENOMIC	PCR	paired	ILLUMINA	Illumina HiSeq 2500	WGS	fastq	MI_DB_H2_S1_S14_L001_R1_001.fastq.gz	MI_DB_H2_S1_S14_L001_R2_001.fastq.gz
SRR11671913	SRP259669	new	PRJNA630108	SAMN14824849	MI_H2_S2_S13	MI_DB_H2_S2_S13	MI_DB_H2_S2_S13	WGS	METAGENOMIC	PCR	paired	ILLUMINA	Illumina HiSeq 2500	WGS	fastq	MI_DB_H2_S2_S13_L001_R1_001.fastq.gz	MI_DB_H2_S2_S13_L001_R2_001.fastq.gz
SRR11671912	SRP259669	new	PRJNA630108	SAMN14824850	MR_H2_S1_S4	MR_DB_H2_S1_S4	MR_DB_H2_S1_S4	WGS	METAGENOMIC	PCR	paired	ILLUMINA	Illumina HiSeq 2500	WGS	fastq	MR_DB_H2_S1_S4_L001_R1_001.fastq.gz	MR_DB_H2_S1_S4_L001_R2_001.fastq.gz
SRR11671911	SRP259669	new	PRJNA630108	SAMN14824851	MR_H2_S2_S27	MR_DB_H2_S2_S27	MR_DB_H2_S2_S27	WGS	METAGENOMIC	PCR	paired	ILLUMINA	Illumina HiSeq 2500	WGS	fastq	MR_DB_H2_S2_S27_L002_R1_001.fastq.gz	MR_DB_H2_S2_S27_L002_R2_001.fastq.gz
SRR11671909	SRP259669	new	PRJNA630108	SAMN14824852	MR_H3_S1_S29	MR_DB_H3_S1_S29	MR_DB_H3_S1_S29	WGS	METAGENOMIC	PCR	paired	ILLUMINA	Illumina HiSeq 2500	WGS	fastq	MR_DB_H3_S1_S29_L002_R1_001.fastq.gz	MR_DB_H3_S1_S29_L002_R2_001.fastq.gz
SRR11671908	SRP259669	new	PRJNA630108	SAMN14824853	MR_H3_S2_S26	MR_DB_H3_S2_S26	MR_DB_H3_S2_S26	WGS	METAGENOMIC	PCR	paired	ILLUMINA	Illumina HiSeq 2500	WGS	fastq	MR_DB_H3_S2_S26_L002_R1_001.fastq.gz	MR_DB_H3_S2_S26_L002_R2_001.fastq.gz
SRR11671907	SRP259669	new	PRJNA630108	SAMN14824854	MR_H4_S1_S28	MR_DB_H4_S1_S28	MR_DB_H4_S1_S28	WGS	METAGENOMIC	PCR	paired	ILLUMINA	Illumina HiSeq 2500	WGS	fastq	MR_DB_H4_S1_S28_L002_R1_001.fastq.gz	MR_DB_H4_S1_S28_L002_R2_001.fastq.gz
SRR11671906	SRP259669	new	PRJNA630108	SAMN14824855	MR_H4_S2_S25	MR_DB_H4_S2_S25	MR_DB_H4_S2_S25	WGS	METAGENOMIC	PCR	paired	ILLUMINA	Illumina HiSeq 2500	WGS	fastq	MR_DB_H4_S2_S25_L002_R1_001.fastq.gz	MR_DB_H4_S2_S25_L002_R2_001.fastq.gz
SRR11671905	SRP259669	new	PRJNA630108	SAMN14824856	MEL1	MEL1	MEL1	WGS	METAGENOMIC	PCR	paired	ILLUMINA	Illumina HiSeq 2500	WGS	fastq	MEL1_03222016_S35_L004_R1_001.fastq.gz	MEL1_03222016_S35_L004_R2_001.fastq.gz
SRR11671904	SRP259669	new	PRJNA630108	SAMN14824857	SH	SH	SH	WGS	METAGENOMIC	PCR	paired	ILLUMINA	Illumina HiSeq 2500	WGS	fastq	SH_03222016_S36_L004_R1_001.fastq.gz	SH_03222016_S36_L004_R2_001.fastq.gz
SRR11671903	SRP259669	new	PRJNA630108	SAMN14824858	SYD1	SYD1	SYD1	WGS	METAGENOMIC	PCR	paired	ILLUMINA	Illumina HiSeq 2500	WGS	fastq	SYD1_03222016_S33_L004_R1_001.fastq.gz	SYD1_03222016_S33_L004_R2_001.fastq.gz
SRR11671902	SRP259669	new	PRJNA630108	SAMN14824859	SYD3	SYD3	SYD3	WGS	METAGENOMIC	PCR	paired	ILLUMINA	Illumina HiSeq 2500	WGS	fastq	SYD3_03222016_S34_L004_R1_001.fastq.gz	SYD3_03222016_S34_L004_R2_001.fastq.gz
SRR11671901	SRP259669	new	PRJNA630108	SAMN14824860	Venice	2016-05-22_venice_bee_debris	2016-05-22_venice_bee_debris	WGS	METAGENOMIC	PCR	paired	ILLUMINA	Illumina MiSeq	WGS	fastq	14079_S1_L001_R1_001.fastq.gz	14079_S1_L001_R2_001.fastq.gz
