## Supplementary material for "Holobiont Urbanism: sampling urban beehives reveals cities’ metagenomes": Tables

### Sheet: Table 1
		Table 1
			Honey
			AS	CH	FG	mean	P-value
		AS	0	0.807427	0.628937	0.712818	0
		CH	0.807427	0	0.702091
		FG	0.628937	0.702091	0
			Bee
			AS	CH	FG	mean	P-value
		AS	0	0.872527	0.214102	0.653167	0
		CH	0.872527	0	0.872872
		FG	0.214102	0.872872	0
			Hive Interior
			AS	CH	FG	mean	P-value
		AS	0	0.588074	0.277972	0.468579	0
		CH	0.588074	0	0.53969
		FG	0.277972	0.53969	0
			Bee Debris
			AS	CH	FG	mean	P-value
		AS	0	0.759819	0.809455	0.820354	0
		CH	0.759819	0	0.891787
		FG	0.809455	0.891787	0

### Sheet: Table 2
		Table 2
			MEL1	SH	SYD1	SYD3	GK_H1	GK_H2	GK_H3	MA_H2	MA_H3	MA_H4	MA_H5	MA_H6	MI_H1	MI_H2	MR_H1	MR_H2	MR_H3	MR_H4	TS_H1	VEN	BK_AS	BK_CH	BK_FG
	environment	built	0	0	0	0	0	0.750105	0	0.531853	0.0331383	1.62117	0.378155	0	0	0.677368	1.6048	2.03489	1.75872	2.18491	0	0	0	0	0
		food	0.0304594	0.763265	0.983682	0	0	0	0	0	0	0	0	0	0	0	0	0	0	0	0	0.371232	0	0	0.164721
		marine	0	0	0	0	0	0	0	0	0	0	0	0	0	0	0	0	0	0	0	0.853527	0	0	0
		sludge	0	0.626166	0.222653	0	0	0	0.00507947	0	1.55882	1.66612	1.27766	0.214083	0.220175	1.40704	0	0	0	0	0	0	1.11667	0	0
		soil	0	0	0	0	0	0	0	0	0	0	0	0	0	0	0	0	0	0	1.63781	0	0	0	0
		undefined-env	0	0	0	1.29785	1.9761	1.49868	1.76959	1.54776	0	0.646134	1.53776	0	1.69787	0.256738	0.383941	0.58861	0	0	2.49991	0	0	0	0
		fresh water	1.0329	0	0.185154	0	0	1.3673	0.201849	2.0987	0	0	0.950141	0.353209	0.623149	0	0.29096	0	0	0	0.101392	0	0.50991	1.94573	0
		wood	1.04213	0	0	0	0	0	0	0	0	0	0	0	0	0	0	0	0	0	0	0	0	0	0
	insect	aphid	0	0	0	0	0	0	0	0	0	0	0	0	0	0	0	0	0	0	1.20299	0	0	0	0
		fruitfly	1.05171	0	0.808602	1.00178	0	0	0	0	0	0.039492	0	1.08166	0.510107	0	0	0	0	0	0	1.61023	1.17542	0	1.44656
		honeybee	0	0	0	0	0	0	0	0	0	0	0	0	0	0	0	0	0	0	0	1.29165	0	0	0
		monarch butterfly	0.0696613	0.941842	1.12928	0	1.11462	0	0	0	0	0	0	0.689001	0	0	0	0	0	0	0	0	1.25377	1.15229	0
		wasp	0.662322	0	1.37066	0	0	0	0	0	0	0	0.0657639	0	0	0	0	0	0	0	0	0	0	0	0
	mammal	dog	0	0	0	0	0	0	0	0	0	0	0.239246	0	0	0.379651	0	0	0.00526604	0	0	0	0	0	0
		human	1.14984	2.15615	1.21053	0	0	0	0	0	0	0	0	0	0	0	0	0	0	0	0	0	0	0	0
	plant	plant	0	0	0	0	0	0	0	0	0	0	0	0.469538	0.589441	0	0	0	0	0	0	0.433268	0	0	0.675924

### Sheet: Table 3
			Table 3
			commensal	Frischella_perrara
				Fructobacillus_fructosus
				Snodgrassella_alvi
				Bifidobacterium_asteroides
			symbiont	Gilliamella_apicola
				Lactobacillus_kunkeei
				Saccharibacter_sp._AM169
				Lactobacillus_sp._wkB10
				Lactobacillus_sp._wkB8
			putative pathogen	Melissococcus_plutonius
				Paenibacillus_larvae
			parasite	Varroa destructor

### Sheet: Table 4
			Table 4
			Rickettsia australis str. Cutlack	human pathogen
			Rickettsia bellii OSU 85-389	human pathogen
			Rickettsia bellii RML369-C	human pathogen
			Rickettsia felis URRWXCal2	human pathogen
			Rickettsia monacensis	human pathogen

### Sheet: Table 5
		Table 5
		gene name	gene length	Alignment % identity	Alignment % gene coverage	Subject contig	Subject contig length
		Accession|YP_247329adr1	870	93.02	82.069	k99_3461957	17030
		Accession|YP_247330adr2	684	98.68	100
		Accession|YP_246376pat1	1650	98.37	89.3333	k99_5184779	4409
		Accession|YP_246759pat2	1113	98.75	101.078	k99_6299312	21131
		Accession|YP_247313pld	603	97.5	99.5025	k99_2470097	13853
		Accession|YP_246601ralF	1950	97.45	100.667	k99_802869	12965
		Accession|YP_246387rickA	1590	97.92	66.4151	k99_4497423	11956
		Accession|YP_246483rvhB10	1446	98.8	98.2711	k99_2250851	6383
		Accession|YP_246484rvhB11	1005	98.31	100
		Accession|YP_246819rvhB1	840	98.1	100	k99_1949946	19589
		Accession|YP_247091rvhB2	360	99.72	100	k99_588303	7843
		Accession|YP_246103rvhB3	288	96.88	100	k99_2306863	24667
		Accession|YP_246104rvhB4a	2418	99.21	100	k99_9338833	19842
		Accession|YP_247266rvhB4b	2433	99.14	100	k99_758254	54842
		Accession|YP_246105rvhB6a	3417	98.1	100	k99_9338833	19842
		Accession|YP_246106rvhB6b	2019	98.09	95.9881
		Accession|YP_246107rvhB6c	2934	98.29	99.7273
		Accession|YP_246108rvhB6d	2673	98.13	100.224
		Accession|YP_246109rvhB6e	3468	98.7	100
		Accession|YP_246480rvhB7	180	99.44	100	k99_7282718	13219
		Accession|YP_246479rvhB8a	699	98.86	100
		Accession|YP_246481rvhB8b	732	99.18	100
		Accession|YP_246478rvhB9a	753	98.94	100
		Accession|YP_246482rvhB9b	477	99.58	100
		Accession|YP_246485rvhD4	1776	98.48	100	k99_2250851	6383
		Accession|YP_246741sca4	3120	94.57	96.2179	k99_796908	24425
		Accession|YP_247201tlyC	900	99.11	100	k99_7586727	10516

### Sheet: Table 6
			Abundance of virulence marker genes (RPM)
			Week 1	Week 2
		GK_DB_H1	1.47249	0
		GK_DB_H3	0	0
		MA_DB_H1	2.85106	0.10721
		MA_DB_H2	0	0.435708
		MA_DB_H4	3.16907	0.0746338		Abbreviations
		MA_DB_H6	2.8192	0.774429		GK	Ginza Kami
		MI_DB_H2	3.02412	0		MA	Marunouchi
		MR_DB_H2	7.91349	22.5263		MI	Mita
		MR_DB_H3	0.291256	0.328722		MR	Marronier
		MR_DB_H4	1.28852	0		H(1,2,3...)	Hive(1,2,3...)
		Table 6
			Abundance of virulence marker genes (RPM)
	Location	Hive number	Week 1	Week 2
	Ginza Kami	H1	1.47249	0
		H3	0	0
	Marunouchi	H1	2.85106	0.10721
		H2	0	0.435708
		H4	3.16907	0.0746338
		H6	2.8192	0.774429
	Mita	H2	3.02412	0
	Marronier	H2	7.91349	22.5263
		H3	0.291256	0.328722
		H4	1.28852	0

### Sheet: Supp Table 1
				Supplementary Table 1
				Sample	Million Reads
			Brooklyn	AS-Bee	1.51907
				AS-Bee_Debris	1.6909
				AS-Bee_Debris	1.91846
				AS-Honey	1.75498
				AS-Inside_Hive_Swab	1.14609
				CH_2-Bee	1.82369
				CH_2-Bee_Debris	1.86562
				CH_2-Bee_Debris	1.36836
				CH_2-Honey	1.72086
				CH_2-Inside_Hive_Swab	1.28256
				FG-Bee	1.8192
				FG-Bee_Debris	1.90765
				FG-Honey	1.25552
				FG-Inside_Hive_Swab	1.48717
			Tokyo	GK_H1_S1_S12	12.2242
				GK_H1_S2_S9	11.4497
				GK_H3_S1_S10	10.7034
				GK_H3_S2_S8	28.836
				MA_H1_S1_S22	58.9255
				MA_H1_S2_S2	130.585
				MA_H2_S1_S21	21.0186
				MA_H2_S2_S1	13.7707
				MA_H4_S1_S19	24.6129
				MA_H4_S2_S17	26.7975
				MA_H6_S1_S3	0.70942
				MA_H6_S2_S16	23.2429
				MI_H2_S1_S14	17.8565
				MI_H2_S2_S13	17.3171
				MR_H2_S1_S4	14.153
				MR_H2_S2_S27	25.6589
				MR_H3_S1_S29	27.4672
				MR_H3_S2_S26	30.4209
				MR_H4_S1_S28	23.2826
				MR_H4_S2_S25	12.2634
			Australia	MEL1	46.5794
				SH	36.0628
				SYD1	42.0836
				SYD3	45.1799
			Venice	Venice	24.6909

### Sheet: Supp Table 2
					Supplementary Table 2
					number of contigs	total bp	min contig length	max contig length	average contig length	N50
					3207501	2802811167	200	488034	874	1515
